# A new type of transcriptional reprogramming by an IRF4 mutation in lymphoma

**DOI:** 10.1101/2022.12.29.522203

**Authors:** Nikolai Schleussner, Pierre Cauchy, Vedran Franke, Maciej Giefing, Oriol Fornes, Naveen Vankadari, Salam Assi, Mariantonia Costanza, Marc A. Weniger, Altuna Akalin, Ioannis Anagnostopoulos, Thomas Bukur, Marco G. Casarotto, Frederik Damm, Oliver Daumke, Benjamin Edginton-White, J. Christof M. Gebhardt, Michael Grau, Stephan Grunwald, Martin-Leo Hansmann, Sylvia Hartmann, Lionel Huber, Eva Kärgel, Simone Lusatis, Daniel Noerenberg, Nadine Obier, Ulrich Pannicke, Anja Pfaus, Anja Reisser, Andreas Rosenwald, Klaus Schwarz, Srinivasan Sundararaj, Andre Weilemann, Wiebke Winkler, Wendan Xu, Georg Lenz, Klaus Rajewsky, Wyeth W. Wasserman, Peter N. Cockerill, Claus Scheidereit, Reiner Siebert, Ralf Küppers, Rudolf Grosschedl, Martin Janz, Constanze Bonifer, Stephan Mathas

## Abstract

Disease-causing mutations in genes encoding transcription factors (TFs) are a recurrent finding in hematopoietic malignancies and might involve key regulators of lineage adherence and cellular differentiation^1–3^. Such mutations can affect TF-interactions with their cognate DNA-binding motifs^4, 5^. Whether and how TF-mutations impact upon the nature of binding to TF composite elements (CE) and influence their interaction with other TFs is unclear. Here, we report a new mechanism of TF alteration in human lymphomas with perturbed B cell identity. It is caused by a recurrent somatic missense mutation c.295T>C (p.Cys99Arg; p.C99R) targeting the center of the DNA-binding domain of Interferon Regulatory Factor 4 (IRF4), a key TF in immune cell-differentiation and -activation^6, 7^. IRF4-C99R fundamentally alters IRF4 DNA-binding, with loss-of-binding to canonical IRF motifs and neomorphic gain-of-binding to canonical and non-canonical IRF composite elements (CEs). Furthermore, IRF4-C99R thoroughly modifies IRF4 function, by blocking IRF4-dependent plasma cell induction, and up-regulating disease-specific genes in a non-canonical Activator Protein-1 (AP-1)-IRF-CE (AICE)-dependent manner. Our data explain how a single arginine mutation creates a complex switch of TF specificity and gene regulation. These data open the possibility of designing specific inhibitors to block the neomorphic, disease-causing DNA-binding activities of a mutant transcription factor.
