## Supplementary material for "A new type of transcriptional reprogramming by an IRF4 mutation in lymphoma": IRF4_C99R_supplementary_table_3

### Sheet: diffGenes_WT.vs.control 48 h
1. up regulated genes (WT versus control)						2. down regulated genes (WT versus control)
Symbol	BJAB control 48h D1 (log2)	BJAB IRF4-WT 48h D1 (log2)	BJAB IRF4-C99R 48h D1 (log2)	FC (WT/control) 48h (log2)		Symbol	BJAB control 48h D1 (log2)	BJAB IRF4-WT 48h D1 (log2)	BJAB IRF4-C99R 48h D1 (log2)	FC (WT/control) 48h (log2)
CCL3L3	8.192	14.473	9.303	6.28		MME	10.164	9.203	9.947	-0.96
CCL3	7.632	13.643	8.314	6.01		MYBPHL	10.985	10.02	10.544	-0.96
LOC728835	7.915	13.083	9.72	5.17		HMX2	8.445	7.464	7.697	-0.98
FAM46C	8.727	13.816	8.288	5.09		LOC442727	9.802	8.806	9.308	-1
CCL4L2	7.707	12.688	9.19	4.98		TLR9	10.215	9.207	9.928	-1.01
IFITM1	7.791	12.419	7.527	4.63		VCX	8.969	7.938	7.88	-1.03
IFI27	8.051	12.498	7.998	4.45		ADA	12.948	11.897	12.187	-1.05
PRDM1	8.107	12.452	8.206	4.35		DCN	9.42	8.354	9.428	-1.07
CCL3L1	7.678	11.878	8.126	4.2		VCX-C	8.889	7.797	7.775	-1.09
HBD	8.372	11.555	8.009	3.18		ACTG2	13.619	12.522	13.126	-1.1
CCL4L1	7.87	11.03	9.43	3.16		TK1	11.841	10.727	11.537	-1.11
LOC645638	7.523	10.546	7.467	3.02		MYBPH	10.739	9.615	14.71	-1.12
CD38	9.191	11.918	9.76	2.73		RICH2	9.901	8.738	9.212	-1.16
TNFRSF13B	8.679	11.403	8.012	2.72		TUBB3	12.541	11.373	12.244	-1.17
DHRS9	8.109	10.749	12.266	2.64		KIAA0672	9.674	8.499	8.986	-1.17
ITM2C	8.846	11.469	9.051	2.62		SRL	11.439	10.269	10.438	-1.17
CD1C	8.534	11.093	10.638	2.56		C5ORF13	11.46	10.279	10.798	-1.18
ISG20	11.753	14.299	11.111	2.55		BCAT1	11.916	10.716	11.562	-1.2
IFI44	9.581	12.111	8.122	2.53		TESC	11.265	10.062	10.613	-1.2
HCP5	9.946	12.385	9.41	2.44		C12ORF28	9.462	8.203	9.561	-1.26
AIM2	9.274	11.576	8.823	2.3		ERP27	9.461	8.126	8.779	-1.34
ITGB7	9.592	11.876	9.674	2.28		S100A4	13.895	12.54	13.53	-1.36
LOC651957	7.46	9.73	9.376	2.27		VASN	10.281	8.906	10.969	-1.38
IFI44L	11.024	13.278	8.919	2.25		C13ORF15	12.7	11.14	13.556	-1.56
LOC647450	13.089	15.169	13.259	2.08		GINS2	12.609	10.944	12.459	-1.66
HIST1H1C	10.09	12.138	10.614	2.05
IFI6	12.182	14.219	11.972	2.04
TRIB1	12.48	14.509	14.094	2.03
HS.570988	7.722	9.719	8.108	2
TBC1D9	8.221	10.22	8.23	2
SCYL2	10.804	12.666	11.114	1.86
SRGN	11.968	13.828	11.91	1.86
CCR7	9.02	10.877	8.652	1.86
LITAF	9.738	11.578	10.748	1.84
RBM47	9.188	11.032	9.065	1.84
IFI35	10.964	12.775	10.334	1.81
LOC652694	13.38	15.165	13.544	1.79
ZBP1	8.11	9.897	7.885	1.79
TKTL1	7.509	9.239	7.567	1.73
RCBTB2	8.786	10.503	9.111	1.72
RRAGD	10.082	11.781	10.095	1.7
TNF	11.56	13.249	12.291	1.69
LOC728802	7.455	9.123	7.796	1.67
ELL2	7.958	9.615	8.083	1.66
SAMD9L	8.525	10.177	8.413	1.65
LOC652493	14.056	15.668	14.061	1.61
MIR155HG	9.11	10.698	9.394	1.59
ARID5B	7.557	9.121	8.122	1.56
SH3PXD2A	8.42	9.974	9.149	1.55
IFIT1	10.957	12.468	11.202	1.51
CD1D	8.255	9.736	7.957	1.48
FAM65B	9.468	10.942	9.415	1.47
CDKN1A	11.315	12.769	11.2	1.45
RAB7L1	8.923	10.372	8.955	1.45
CREB3L2	9.355	10.804	9.444	1.45
TXNDC5	9.302	10.756	9.075	1.45
HS.125087	8.351	9.771	7.984	1.42
GPR160	8.865	10.27	8.519	1.41
TXNDC11	8.81	10.211	8.71	1.4
MX2	8.328	9.723	7.955	1.39
CXCR4	7.235	8.617	7.747	1.38
AGR2	8.377	9.759	10.974	1.38
HS.555181	8.944	10.292	9.108	1.35
KIAA1618	8.769	10.124	8.903	1.35
TP53INP1	10.127	11.46	10.633	1.33
STAT1	11.203	12.518	10.527	1.32
SLAMF7	8.61	9.91	8.727	1.3
HIST2H2AA4	9.417	10.709	9.775	1.29
XBP1	12.182	13.459	11.953	1.28
MGC13057	7.876	9.136	7.61	1.26
HIST2H2AA3	9.153	10.403	9.676	1.25
ITGB5	7.768	9.01	7.592	1.24
HERPUD1	11.371	12.611	11.377	1.24
SIRPA	8.705	9.949	9.076	1.24
HLA-B	12.311	13.54	12.089	1.23
DENND5B	9.743	10.963	9.966	1.22
LOC201175	8.083	9.305	8.396	1.22
LOC100129322	7.557	8.78	7.543	1.22
NFKBIZ	8.814	10.028	8.823	1.21
ITM2B	12.052	13.265	12.373	1.21
TAP1	12.381	13.578	12.845	1.2
ADAM19	11.523	12.719	12.525	1.2
MLKL	8.41	9.615	8.709	1.2
IL10RA	7.664	8.863	7.978	1.2
BCL2	7.977	9.179	8.265	1.2
CAMSAP1L1	8.973	10.16	9.795	1.19
RB1	9.14	10.32	9.405	1.18
PLA2G4C	9.242	10.424	9.34	1.18
HIST2H2AC	9.155	10.337	9.65	1.18
CD48	11.469	12.644	11.129	1.17
RRBP1	8.713	9.877	8.701	1.16
SUB1	10.061	11.218	11.042	1.16
IRF7	9.843	10.992	9.444	1.15
CHST12	9.229	10.379	9.256	1.15
LOC647506	13.895	15.041	14.06	1.15
USP18	8.267	9.401	7.933	1.13
SDSL	9.109	10.224	9.096	1.12
LOC647460	7.49	8.606	7.568	1.12
GJA3	8.699	9.823	9.359	1.12
HIST1H4H	9.06	10.184	9.25	1.12
SEC14L1	9.554	10.657	9.591	1.1
TNFRSF14	11.016	12.121	11.119	1.1
HIST1H2AC	8.176	9.278	8.336	1.1
TSPYL3	8.064	9.151	8.426	1.09
HLA-DMB	10.731	11.812	10.127	1.08
GRN	10.074	11.143	10.48	1.07
STAT2	11.55	12.614	11.603	1.06
DUSP5	11.43	12.494	11.562	1.06
SLC2A3	8.192	9.245	8.391	1.05
HS.489254	9.274	10.313	9.144	1.04
SPATS2	9.438	10.467	9.604	1.03
KIAA1267	11.083	12.114	11.489	1.03
SETBP1	8.036	9.065	8.092	1.03
HIST1H2BD	9.196	10.226	9.212	1.03
BCAR3	9.833	10.855	9.498	1.02
ISG15	13.919	14.943	13.133	1.02
MARCKS	9.86	10.876	9.614	1.02
HIST1H2BK	10.812	11.831	11.16	1.02
ATF3	9.081	10.09	9.067	1.01
DNAJB9	9.579	10.591	9.521	1.01
RNASET2	13.195	14.206	13.287	1.01
ABCB9	8.506	9.518	8.325	1.01
ASB16	7.53	8.54	7.485	1.01
EPSTI1	12.218	13.216	11.468	1
OSBPL10	11.247	12.245	11.68	1
LGMN	7.761	8.757	8.129	1
ARHGEF16	7.557	8.56	7.552	1
OAS3	10.358	11.348	10.182	0.99
FNDC3A	8.886	9.879	9.236	0.99
ERN1	8.876	9.864	8.764	0.99
CTSZ	11.457	12.445	12.422	0.99
KIAA1370	9.998	10.991	10.309	0.99
IFIT3	8.785	9.765	8.612	0.98
HS.340072	7.802	8.785	7.565	0.98
EHD4	9.684	10.658	9.735	0.97
FLJ20273	7.676	8.651	7.643	0.97
LAX1	8.444	9.418	8.257	0.97
CA11	7.588	8.554	8.003	0.97
IFI16	11.374	12.336	11.228	0.96
LOC642299	9.278	10.24	10.374	0.96
LRRC50	7.694	8.658	7.805	0.96
PTPRO	7.638	8.583	8.937	0.95
PAM	10.874	11.827	11.185	0.95

### Sheet: diffGenes_Mutant.vs.cont 48 h
1. up regulated genes (IRF4-C99R versus control)						2. down regulated genes (IRF4-C99R versus control)
Symbol	BJAB control 48h D1 (log2)	BJAB IRF4-WT 48h D1 (log2)	BJAB IRF4-C99R 48h D1 (log2)	FC (IRF4-C99R/control) 48h (log2)		Symbol	BJAB control 48h D1 (log2)	BJAB IRF4-WT 48h D1 (log2)	BJAB IRF4-C99R 48h D1 (log2)	FC (IRF4-C99R/control) 48h (log2)
MUC1	7.832	8.404	12.379	4.55		VCX3A	8.848	7.961	7.893	-0.96
DHRS9	8.109	10.749	12.266	4.16		NCF1	10.573	10.634	9.603	-0.97
MYBPH	10.739	9.615	14.71	3.97		NCF1C	10.057	10.076	9.067	-0.99
GPSM1	7.498	7.58	10.422	2.92		SRL	11.439	10.269	10.438	-1
PTH2	7.806	7.948	10.709	2.9		PRIC285	11.932	12.232	10.926	-1.01
AGR2	8.377	9.759	10.974	2.6		RAC2	13.954	13.346	12.939	-1.01
NDUFA4L2	7.946	7.763	10.253	2.31		TRIB3	11.549	10.887	10.5	-1.05
STARD10	9.202	9.611	11.329	2.13		VCX	8.969	7.938	7.88	-1.09
TNNI2	8.147	7.929	10.257	2.11		VCX-C	8.889	7.797	7.775	-1.11
CD1C	8.534	11.093	10.638	2.1		NLRP7	9.111	8.547	7.971	-1.14
SPRR1A	8.377	8.477	10.43	2.05		SUSD3	10.845	10.034	9.577	-1.27
PRPH	8.41	8.203	10.439	2.03		INHBE	9.667	9.417	8.336	-1.33
MYBPC2	10.749	10.19	12.677	1.93		IFI44	9.581	12.111	8.122	-1.46
LOC651957	7.46	9.73	9.376	1.92		IFI44L	11.024	13.278	8.919	-2.11
NBPF8	11.451	11.336	13.367	1.92
IL2RB	8.877	9.027	10.792	1.91
LOC728835	7.915	13.083	9.72	1.8
PSCD4	10.396	10.309	12.184	1.79
CYTH4	9.11	9.171	10.882	1.77
FJX1	7.522	7.58	9.265	1.74
TTYH2	7.54	7.661	9.208	1.67
TRIB1	12.48	14.509	14.094	1.61
CCL4L1	7.87	11.03	9.43	1.56
CAMP	10.852	10.422	12.405	1.55
PLEK	12.484	13.18	13.978	1.49
CCL4L2	7.707	12.688	9.19	1.48
LOC727908	8.423	8.565	9.89	1.47
LOC200030	10.602	10.891	12.053	1.45
LFNG	7.985	7.76	9.398	1.41
C10ORF54	8.038	8.672	9.377	1.34
LOC440900	7.783	8.357	9.1	1.32
SELM	8.487	8.986	9.803	1.32
PTPRO	7.638	8.583	8.937	1.3
CST3	10.365	10.364	11.659	1.29
A4GALT	7.957	7.849	9.204	1.25
LMNA	9.658	9.622	10.899	1.24
PLA2G15	8.395	8.4	9.589	1.19
FER1L4	7.883	8.765	9.014	1.13
CCL3L3	8.192	14.473	9.303	1.11
TEAD2	8.968	9.138	10.077	1.11
LOC642299	9.278	10.24	10.374	1.1
GSN	9.481	8.981	10.526	1.05
ACTA1	7.918	8.62	8.946	1.03
GPR162	8.054	8.171	9.073	1.02
LITAF	9.738	11.578	10.748	1.01
ADAM19	11.523	12.719	12.525	1
REEP2	7.755	7.909	8.743	0.99
KIAA1539	8.409	8.737	9.402	0.99
FCER1G	9.146	8.553	10.135	0.99
SUB1	10.061	11.218	11.042	0.98
CTSZ	11.457	12.445	12.422	0.97
ASGR1	7.842	8.245	8.798	0.96
